# Antigen-scaffolds drive preferential expansion of functional genetically engineered CAR and TCR T cells

**DOI:** 10.1101/2025.11.01.686037

**Authors:** Kristoffer Haurum Johansen, Keerthana Ramanathan, Carlos Rodriguez-Pardo, Anne Kargaard Gjelstrup, Hólmfridur Rósa Halldórsdóttir, Lasse Frank Voss, Siri Tvingsholm, Laura Stentoft Grand, Edoardo Dionisio, Alberte H. Skriver, Louise Pii Frederiksen, Mette Bjørnson, Marcus Svensson-Frej, Maria Ormhøj, Sine Reker Hadrup

## Abstract

The engineering of autologous T cells to express chimeric antigen receptors (CARs) can induce profound clinical responses in haematological malignancies, while T cell receptor-engineered T (TCR T) cells have led to durable responses in clinical trials for solid tumours. However, clinical manufacturing of engineered T cells is resource-intensive and often yields highly differentiated, exhausted effector T cells. To circumvent this, we have developed an antigen-scaffold (Ag-scaffold) technology to preferentially expand genetically engineered T cells. Such Ag-scaffolds present cognate antigen together with stimulatory factors such as cytokines. By providing a specific and receptor-engaging stimulation to CAR/TCR T cells, the expanded product is highly enriched for engineered T cells with a favourable proliferative and efficacious phenotype.

We expanded TCR T cells with Ag-scaffolds presenting peptide MHC (pMHC), and anti-CD19 CAR T cells with Ag-scaffolds presenting CD19 antigen. By applying cognate pMHC Ag-scaffolds, we achieved >80% antigen-specific T cells (83.62%±9.2%) after 14 days of culture with a distinct cytotoxic, proliferative phenotypical profile. Ag-scaffold expansion enhanced initial TCR and CAR cytotoxicity; sustained control was observed after repeated rechallenges of CAR T cells. *In vivo*, Ag-scaffold-expanded CRISPR/Cas9-engineered anti-CD19 CAR T also showed complete tumour eradication in a B-cell lymphoma xenograft model with a low dose of CAR T cells, which was not achieved using IL2/7/15 expansion.
