## Supplementary material for "Antigen-scaffolds drive preferential expansion of functional genetically engineered CAR and TCR T cells": Table S1

### Sheet: Table 1
CRISPRHDRTfragments	Sequence1	Sequence2
Name	Sequence
300bp5'HomologyArm	TTTCAGGTTTCCTTGAGTGGCAGGCCAGGCCTGGCCGTGAACGTTCACTGAAATCATGGCCTCTTGGCCAAGATTGATAGCTTGTGCCTGTCCCTGAGTCCCAGTCCATCACGAGCAGCTGGTTTCTAAGATGCTATTTCCCGTATAAAGCATGAGACCGTGACTTGCCAGCCCCACAGAGCCCCGCCCTTGTCCATCACTGGCATCTGGACTCCAGCCTGGGTTGGGGCAAAGAGGGAAATGAGATCATGTCCTAACCCTGATCCTCTTGTCCCACAGATATCCAGAACCCTGACCCTGCC
5'linker-T2A	TCCGGATCCGGAGAGGGCAGGGGATCTCTCCTTACTTGTGGCGACGTGGAGGAGAACCCCGGCCCC
Middlelinker-P2A	TCCGGATCCGGAGCCACCAACTTCAGCCTGCTGAAGCAGGCCGGCGACGTGGAGGAGAACCCCGGCCCC
300bp3'HomologyArm	GTGTACCAGCTGAGAGACTCTAAATCCAGTGACAAGTCTGTCTGCCTATTCACCGATTTTGATTCTCAAACAAATGTGTCACAAAGTAAGGATTCTGATGTGTATATCACAGACAAAACTGTGCTAGACATGAGGTCTATGGACTTCAAGAGCAACAGTGCTGTGGCCTGGAGCAACAAATCTGACTTTGCATGTGCAAACGCCTTCAACAACAGCATTATTCCAGAAGACACCTTCTTCCCCAGCCCAGGTAAGGGCAGCTTTGGTGCCTTCGCAGGCTGTTTCCTTGCTTCAGGAATGGCCA
500bp5'HomologyArm	AACATACCATAAACCTCCCATTCTGCTAATGCCCAGCCTAAGTTGGGGAGACCACTCCAGATTCCAAGATGTACAGTTTGCTTTGCTGGGCCTTTTTCCCATGCCTGCCTTTACTCTGCCAGAGTTATATTGCTGGGGTTTTGAAGAAGATCCTATTAAATAAAAGAATAAGCAGTATTATTAAGTAGCCCTGCATTTCAGGTTTCCTTGAGTGGCAGGCCAGGCCTGGCCGTGAACGTTCACTGAAATCATGGCCTCTTGGCCAAGATTGATAGCTTGTGCCTGTCCCTGAGTCCCAGTCCATCACGAGCAGCTGGTTTCTAAGATGCTATTTCCCGTATAAAGCATGAGACCGTGACTTGCCAGCCCCACAGAGCCCCGCCCTTGTCCATCACTGGC…
500bp3'HomologyArm	GTATACCAGCTGAGAGACTCTAAATCCAGTGACAAGTCTGTCTGCCTATTCACCGATTTTGATTCTCAAACAAATGTGTCACAAAGTAAGGATTCTGATGTGTATATCACAGACAAAACTGTGCTAGACATGAGGTCTATGGACTTCAAGAGCAACAGTGCTGTGGCCTGGAGCAACAAATCTGACTTTGCATGTGCAAACGCCTTCAACAACAGCATTATTCCAGAAGACACCTTCTTCCCCAGCCCAGGTAAGGGCAGCTTTGGTGCCTTCGCAGGCTGTTTCCTTGCTTCAGGAATGGCCAGGTTCTGCCCAGAGCTCTGGTCAATGATGTCTAAAACTCCTCTGATTGGTGGTCTCGGCCTTATCCATTGCCACCAAAACCCTCTTTTTACTAAG…
CD19CAR	ATGGCCCTCCCTGTCACCGCcctgctgcttccgctggctcttctgctccacgccgctcggcccgaaattgtgatgacccagtcacccgccactcttagcctttcacccggtgagcgcgcaaccctgtcttgcagagcctcccaagacatctcaaaataccttaattggtatcaacagaagcccggacaggctcctcgccttctgatctaccacaccagccggctccattctggaatccctgccaggttcagcggtagcggatctgggaccgactacaccctcactatcagctcactgcagccagaggacttcgctgtctatttctgtcagcaagggaacaccctgccctacacctttggacagggcaccaagctcgagattaaaggaggcggaggatct…
Supplementary Table 1: DNA sequences, TCRs, CARs, oligos, gRNAs
TCRs
Name	TCRbeta	TCRalpha
NY-ESO-11G4TCR	ATGAGCATCGGCCTCCTGTGCTGTGCAGCCTTGTCTCTCCTGTGGGCAGGTCCAGTGAATGCTGGTGTCACTCAGACCCCAAAATTCCAGGTCCTGAAGACAGGACAGAGCATGACACTGCAGTGTGCCCAGGATATGAACCATGAATACATGTCCTGGTATCGACAAGACCCAGGCATGGGGCTGAGGCTGATTCATTACTCAGTTGGTGCTGGTATCACTGACCAAGGAGAAGTCCCCAATGGCTACAATGTCTCCAGATCAACCACAGAGGATTTCCCGCTCAGGCTGCTGTCGGCTGCTCCCTCCCAGACATCTGTGTACTTCTGTGCCAGCAGTTACGTCGGGAACACCGGGGAGCTGTTTTTTGGAGAAGGCTCTAGGCTGACCGTACTGGAG…	ATGGAGACCCTCTTGGGCCTGCTTATCCTTTGGCTGCAGCTGCAATGGGTGAGCAGCAAACAGGAGGTGACGCAGATTCCTGCAGCTCTGAGTGTCCCAGAAGGAGAAAACTTGGTTCTCAACTGCAGTTTCACTGATAGCGCTATTTACAACCTCCAGTGGTTTAGGCAGGACCCTGGGAAAGGTCTCACATCTCTGTTGCTTATTCAGTCAAGTCAGAGAGAGCAAACAAGTGGAAGACTTAATGCCTCGCTGGATAAATCATCAGGACGTAGTACTTTATACATTGCAGCTTCTCAGCCTGGTGACTCAGCCACCTACCTCTGTGCTGTGAGGCCCCTGTACGGAGGAAGCTACATACCTACATTTGGAAGAGGAACCAGCCTTATTGTTCATCCG…
MART1TCR	ATGGGCTCCTGGACCCTCTGCTGTGTGTCCCTTTGCATCCTGGTAGCAAAGCACACAGATGCTGGAGTTATCCAGTCACCCCGGCACGAGGTGACAGAGATGGGACAAGAAGTGACTCTGAGATGTAAACCAATTTCAGGACATGACTACCTTTTCTGGTACAGACAGACCATGATGCGGGGACTGGAGTTGCTCATTTACTTTAACAACAACGTTCCGATAGATGATTCAGGGATGCCCGAGGATCGATTCTCAGCTAAGATGCCTAATGCATCATTCTCCACTCTGAAGATCCAGCCCTCAGAACCCAGGGACTCAGCTGTGTACTTCTGTGCCAGCAGCCCAGACAGGGCATTACCCCACGAGCAGTACTTCGGGCCGGGCACCAGGCTCACGGTC…	ATGAAATCCTTGAGAGTTTTACTAGTGATCCTGTGGCTTCAGTTGAGCTGGGTTTGGAGCCAACAGAAGGAGGTGGAGCAGAATTCTGGACCCCTCAGTGTTCCAGAGGGAGCCATTGCCTCTCTCAACTGCACTTACAGTGACCGAGGTTCCCAGTCCTTCTTCTGGTACAGACAATATTCTGGGAAAAGCCCTGAGTTGATAATGTTCATATACTCCAATGGTGACAAAGAAGATGGAAGGTTTACAGCACAGCTCAATAAAGCCAGCCAGTATGTTTCTCTGCTCATCAGAGACTCCCAGCCCAGTGATTCAGCCACCTACCTCTGTGCCGTGAATTATGGAGGAAGCCAAGGAAATCTCATCTTTGGAAAAGGCACTAAACTCTCTGTTAAACCA…
SSX2TCR	ATGGGCTGCAGGCTCCTCTGCTGTGTGGTCTTCTGCCTCCTCCAAGCAGGTCCCTTGGACACAGCTGTTTCCCAGACTCCAAAATACCTGGTCACACAGATGGGAAACGACAAGTCCATTAAATGTGAACAAAATCTGGGCCATGATACTATGTATTGGTATAAACAGGACTCTAAGAAATTTCTGAAGATAATGTTTAGCTACAATAATAAGGAGCTCATTATAAATGAAACAGTTCCAAATCGCTTCTCACCTAAATCTCCAGACAAAGCTCACTTAAATCTTCACATCAATTCCCTGGAGCTTGGTGACTCTGCTGTGTATTTCTGTGCCAGCAGCCAGGACAGCCACAGCACCAGCACAGATACGCAGTATTTTGGCCCAGGCACCCGGCTGACA…	ATGACACGAGTTAGCTTGCTGTGGGCAGTCGTGGTCTCCACCTGTCTTGAATCCGGCATGGCCCAGACAGTCACTCAGTCTCAACCAGAGATGTCTGTGCAGGAGGCAGAGACTGTGACCCTGAGTTGCACATATGACACCAGTGAGAATAATTATTATTTGTTCTGGTACAAGCAGCCTCCCAGCAGGCAGATGATTCTCGTTATTCGCCAAGAAGCTTATAAGCAACAGAATGCAACGGAGAATCGTTTCTCTGTGAACTTCCAGAAAGCAGCCAAATCCTTCAGTCTCAAGATCTCAGACTCACAGCTGGGGGACACTGCGATGTATTTCTGTGCTCTGCAGGGCTGGGTGAGAGGTGCTGACGGACTCACCTTTGGCAAAGGGACTCATCTAATC…
gp100_TCR_1(IMDQVPFSV)	ATGGACACCAGAGTACTCTGCTGTGCGGTCATCTGTCTTCTGGGGGCAGGTCTCTCAAATGCCGGCGTCATGCAGAACCCAAGACACCTGGTCAGGAGGAGGGGACAGGAGGCAAGACTGAGATGCAGCCCAATGAAAGGACACAGTCATGTTTACTGGTATCGGCAGCTCCCAGAGGAAGGTCTGAAATTCATGGTTTATCTCCAGAAAGAAAATATCATAGATGAGTCAGGAATGCCAAAGGAACGATTTTCTGCTGAATTTCCCAAAGAGGGCCCCAGCATCCTGAGGATCCAGCAGGTAGTGCGAGGAGATTCGGCAGCTTATTTCTGTGCCAGCTCACCGACAGGGTTCTACAATGAGCAGTTCTTCGGGCCAGGGACACGGCTCACCGTGCTA…	ATGGAAACTCTCCTGGGAGTGTCTTTGGTGATTCTATGGCTTCAACTGGCTAGGGTGAACAGTCAACAGGGAGAAGAGGATCCTCAGGCCTTGAGCATCCAGGAGGGTGAAAATGCCACCATGAACTGCAGTTACAAAACTAGTATAAACAATTTACAGTGGTATAGACAAAATTCAGGTAGAGGCCTTGTCCACCTAATTTTAATACGTTCAAATGAAAGAGAGAAACACAGTGGAAGATTAAGAGTCACGCTTGACACTTCCAAGAAAAGCAGTTCCTTGTTGATCACGGCTTCCCGGGCAGCAGACACTGCTTCTTACTTCTGTGCTACGGACCCGGACTCAGGAGGAGGTGCTGACGGACTCACCTTTGGCAAAGGGACTCATCTAATCATCCAG…
gp100_TCR_2(YLEPGPVTA)	ATGAGCAACCAGGTGCTCTGCTGTGTGGTCCTTTGTTTCCTGGGAGCAAACACCGTGGATGGTGGAATCACTCAGTCCCCAAAGTACCTGTTCAGAAAGGAAGGACAGAATGTGACCCTGAGTTGTGAACAGAATTTGAACCACGATGCCATGTACTGGTACCGACAGGACCCAGGGCAAGGGCTGAGATTGATCTACTACTCACAGATAGTAAATGACTTTCAGAAAGGAGATATAGCTGAAGGGTACAGCGTCTCTCGGGAGAAGAAGGAATCCTTTCCTCTCACTGTGACATCGGCCCAAAAGAACCCGACAGCTTTCTATCTCTGTGCCAGTAGTATCGACAGGGAGGGAGGCCCTTTAAGGGGCACTGAAGCTTTCTTTGGACAAGGCACCAGA…	ATGGCCTCTGCACCCATCTCGATGCTTGCGATGCTCTTCACATTGAGTGGGCTGAGAGCTCAGTCAGTGGCTCAGCCGGAAGATCAGGTCAACGTTGCTGAAGGGAATCCTCTGACTGTGAAATGCACCTATTCAGTCTCTGGAAACCCTTATCTTTTTTGGTATGTTCAATACCCCAACCGAGGCCTCCAGTTCCTTCTGAAATACATCACAGGGGATAACCTGGTTAAAGGCAGCTATGGCTTTGAAGCTGAATTTAACAAGAGCCAAACCTCCTTCCACCTGAAGAAACCATCTGCCCTTGTGAGCGACTCCGCTTTGTACTTCTGTGCTGTGAGAGACAAGGATAACTATGGTCAGAATTTTGTCTTTGGTCCCGGAACCAGATTGTCCGTGCTG…
TCRHDRTconstruct:	5'HomologyArm-5'linker-P2A-Middlelinker-P2A-3'HomologyArm
CARHDRTconstruct:	5'HomologyArm-5'linker-CD8leader-CD19scFv-CD8Hinge/TM-41BBsignalingdomain-CD3signalingdomain-bGHpolyA-3'HomologyArm
Lentiviralconstructs:
NY-ESO-11G4TCR	ATGAGCATCGGCCTCCTGTGCTGTGCAGCCTTGTCTCTCCTGTGGGCAGGTCCAGTGAATGCTGGTGTCACTCAGACCCCAAAATTCCAGGTCCTGAAGACAGGACAGAGCATGACACTGCAGTGTGCCCAGGATATGAACCATGAATACATGTCCTGGTATCGACAAGACCCAGGCATGGGGCTGAGGCTGATTCATTACTCAGTTGGTGCTGGTATCACTGACCAAGGAGAAGTCCCCAATGGCTACAATGTCTCCAGATCAACCACAGAGGATTTCCCGCTCAGGCTGCTGTCGGCTGCTCCCTCCCAGACATCTGTGTACTTCTGTGCCAGCAGTTACGTCGGGAACACCGGGGAGCTGTTTTTTGGAGAAGGCTCTAGGCTGACCGTACTGGAG…
CD19CAR	ATGGCCCTCCCTGTCACCGCCCTGCTGCTTCCGCTGGCTCTTCTGCTCCACGCCGCTCGGCCCGAAATTGTGATGACCCAGTCACCCGCCACTCTTAGCCTTTCACCCGGTGAGCGCGCAACCCTGTCTTGCAGAGCCTCCCAAGACATCTCAAAATACCTTAATTGGTATCAACAGAAGCCCGGACAGGCTCCTCGCCTTCTGATCTACCACACCAGCCGGCTCCATTCTGGAATCCCTGCCAGGTTCAGCGGTAGCGGATCTGGGACCGACTACACCCTCACTATCAGCTCACTGCAGCCAGAGGACTTCGCTGTCTATTTCTGTCAGCAAGGGAACACCCTGCCCTACACCTTTGGACAGGGCACCAAGCTCGAGATTAAAGGAGGCGGAGGATCT…

### Sheet: Table 2 oligos and RNAs
Oligo:	Sequence:
TRAC_HDRT_1.Fwd	TTTCAGGTTTCCTTGAGTGGCAG
TRAC_HDRT_1.Rev	TGGCCATTCCTGAAGCAAGG
TRAC_HDRT_2.Fwd	CCATAAACCTCCCATTCTGCTAATGC
TRAC_HDRT_2.Rev	TTGGAGAGACTGAGGCTGGG
ssODN	TTAGCTCTGTTTACGTCCCAGCGGGCATGAGAGTAACAAGAGGGTGTGGTAATATTACGGTACCGAGCACTATCGATACAATATGTGTCATACGGACACG
CD19 plasmid_fwd	tgtggcgacgtggaggagaaccccggccccATGGCCCTCCCTGTCACCGC
CD19 plasmid_rev	ACCGAGGCGGCAGGGCCT
pA AAVS1 plasmid_fwd	gcaggccctgccgcctcggtGACCTGCAGGCTGTGCCT
pA AAVS1 plasmid_rev	GTCGACCCATAGAGCCCAC
TCR_HDR_HiFi_fwd	ggtgggctctatgggtcgacGTGTACCAGCTGAGAGACTCTAAATC
TCR_HDR_HiFi_rev	TTCTCCTCCACGTCGCCAC
gRNAs:
Name	Sequence
TRAC_crRNA	AGAGTCTCTCAGCTGGTACA
